# Mixed acid fermentation products from *Lachnospira eligens* counteract myotube atrophy

**DOI:** 10.64898/2026.06.10.729780

**Authors:** Sophie Lecop, Edwige Piron, Audrey M. Neyrinck, Axelle Loriot, Sarah A. Pötgens, Raphaël Helaers, Amandine Jacquet, Pauline Morigny, Eleonora Scorletti, Josh Bilson, Christopher D. Byrne, Patrice D. Cani, Maria Rohm, Lars Vereecke, Thomas C. A. Hitch, Thomas Clavel, Nathalie M. Delzenne, Laure B. Bindels

## Abstract

**Introduction:** Acute myeloid leukemia (AML) is a hematological malignancy associated with muscle wasting. As the relative abundance of *Lachnospira eligens* was reduced in patients with AML compared to healthy individuals and correlated positively with muscle strength, we hypothesized that *L. eligens* positively impacts the muscle through the production of small metabolites reaching the systemic circulation.

**Methods:** *L. eligens* levels were analyzed in two additional independent cohorts. Six *L. eligens* isolates were characterized through whole-genome sequencing to select clinically relevant strains. The composition of their culture supernatant was analyzed by metabolomics. The impact of *L. eligens* supernatant on dexamethasone- and interleukin-6-atrophied murine myotubes was assessed. Bioactive metabolites and their production mechanism were identified using among others bioactivity-guided fractionation. The underlying mechanism was also explored on the host side through myotubes’ transcriptome analysis and metabolic flux analysis. The relevance of bioactive metabolites and their production mechanism was evaluated through clinical data and samples analyses and in a mouse model of leukemia.

**Results:** The levels of *L. eligens* are reduced in independent cohorts of patients with AML and its supernatant counteracts myotube atrophy. This anti-atrophic effect, conserved between strains of the same species, depends on the occurrence of mixed acid fermentation (MAF) in anoxic culture conditions and the presence of its acid end-products acetate, formate and D-lactate. Consistent with those results, blood levels of acetate are decreased and the relative abundance of fecal bacteria capable of performing aerobic respiration is increased in patients with AML. However, bacterial supernatant failed to prevent muscle atrophy and weakness in leukemic mice, likely due to insufficient sustained elevation of acid end-products in the blood.

**Conclusion:** This work reveals the anti-atrophic effect of MAF end-products on myotubes and suggests the importance of considering gut electron acceptor levels (e.g. O_2_) in disorders affecting muscle health.

**Graphical abstract:** Mixed acid fermentation products from *Lachnospira eligens* counteract myotube atrophy.
Our study suggests that gut anaerobiosis is disrupted in treatment-naïve patients with acute myeloid leukemia (AML), leading to decreased circulating acetate levels and a reduced relative abundance of *L. eligens*, which significantly correlated with muscle strength. In line with this framework, *in vitro* experiments demonstrate that the culture supernatant of *L. eligens*, which contains mixed acid fermentation (MAF) end-products such as acetate, effectively counteracts C2C12 myotube atrophy in the presence of pro-atrophying stimuli. Further mechanistic experiments indicate a causal role for MAF end-products in this anti-atrophying effect. Created with BioRender.com. Legend: solid frames: experimental results; dashed frames: hypothetical conclusions derived from results; black solid arrow: established correlation; black dashed arrows: hypothetical causation.
