## Supplemental Tables for "Mixed acid fermentation products from *Lachnospira eligens* counteract myotube atrophy"

### Sheet: Supp. Table 1 - LE isolates
Supplemental Table 1. Information about Lachnospira eligens isolates
Isolate designation			Isolate information
Article	Laboratories that isolated them	Biobanks	Reference article (DOI)	Host	Host disease status	Gathering origin
C15-B4T	C15-B4 (Type strain)	DSM 3376 // ATCC 27750	Holdeman and Moore, International Journal of Systematic and Evolutionary Microbiology (1974) (10.1099/00207713-24-2-260)	Human	Not indicated	DSMZ, Germany
H1-24	H1-24	DSM 108064	H. Browne, Wellcome Trust Sanger Institute (2013) (10.1038/nature17645)	Human	Healthy	DSMZ, Germany
CLA-AA-H260	CLA-AA-H260	Deposition in progress: https://www.hibc.rwth-aachen.de/	Afrizal et al., Environmental Microbiology (2022) (10.1111/1462-2920.15935)	Human	Healthy	Uniklinik RWTH Aaachen, Germany
I42	I42	No deposit	McIntosh et al., Environmental Microbiology (2012) (10.1111/j.1462-2920.2012.02711.x)	Human	Not indicated	Rowett Institute, UK
WS1	2789STDY5834875	No deposit	H. Browne et al., Nature (2016) (10.1038/nature17645)	Human	Healthy	Wellcome Sanger Institute, UK
WS2	2789STDY5834878	No deposit	H. Browne et al., Nature (2016) (10.1038/nature17645)	Human	Healthy	Wellcome Sanger Institute, UK

### Sheet: Supp. Table 2 - Primers
Supplemental Table 2. Primer sequences
Target symbol	Target name (Alias symbol)	Forward	Reverse
8F - 1492R	16s rRNA gene region between positions 8 and 1493	AGAGTTTGATCCTGGCTCAG	TACGGTTACCTTGTTACGACTT
27F - 1392R	16s rRNA gene region between positions 27 and 1392	AGAGTTTGATCATGGCTCA	ACGGGCGGTGTGTGTAC
Rpl6	Ribosomal Protein L6	CTTGTGACTGGGCCTCTTGT	GCGTCAGTCAGGTGTTTGG
Il1b	Interleukin 1 beta	GACCTTCCAGGATGAGGACAT	AATGGGAACGTCACACACCA
Tjp1	Tight junction protein 1 (ZO-1)	TTTTTGACAGGGGGAGTGG	TGCTGCAGAGGTCAAAGTTCAAG
Ocln	Occludin	ATGTCCGGCCGATGCTCTC	TTTGGCTGCTCTTGGGTCTGTAT
Muc2	Mucin 2	ATGCCCACCTCCTCAAAGAC	GTAGTTTCCGTTGGAACAGTGAA
Fbxo32	F-box protein 32 (Atrogin-1)	ATGCACACTGGTGCAGAGAG	TGTAAGCACACAGGCAGGTC
Trim63	Tripartite motif containing 63 (Murf-1)	ACGAGAAGAAGAGCGAGC	CTTGGCACTTGAGAGGAA
Ctsl	Cathepsin L	GTGGACTGTTCTCACGCTCAAG	TCCGTCCTTCGCTTCATAGG
Map1lc3b	Microtubule associated protein 1 light chain 3 beta	CACTGCTCTGTCTTGTGTAGGTTG	TCGTTGTGCCTTTATTAGTGCATC
Serpina3n	Serpin family A member 3N	GACCTGTCTGCAATCACAGGA	TTTGGGGTTGGCTATCTTGGC

### Sheet: Supp. Table 3 - CheckM output
Supplemental Table 3. CheckM output (v1.2.2 ; lineage specific workflow)
Strain genome	Marker lineage	Number of genomes	Number of markers	Number of marker sets	0	1	2	3	4	5+	Completeness	Contamination	Strain heterogeneity
C15-B4T	Eubacterium (s)	18	234	157	1	233	0	0	0	0	99.36	0.00	0.00
H1-24	Eubacterium (s)	18	234	157	1	233	0	0	0	0	99.36	0.00	0.00
CLA-AA-H260	Eubacterium (s)	18	234	157	1	233	1	0	0	0	99.36	0.32	0.00
I42	Eubacterium (s)	18	234	157	1	233	0	0	0	0	99.36	0.00	0.00
WS1	Eubacterium (s)	18	234	157	1	233	1	0	0	0	99.36	0.32	0.00
WS2	Eubacterium (s)	18	234	157	1	233	0	0	0	0	99.36	0.00	0.00
Strain genome	Marker lineage	Number of genomes	Number of markers	Number of marker sets	0	1	2	3	4	5+	Completeness	Contamination	Strain heterogeneity
C15-B4T	o_Clostridiales (UID1212)	172	263	149	3	259	1	0	0	0	98.66	0.34	0.00
H1-24	o_Clostridiales (UID1212)	172	263	149	3	260	0	0	0	0	98.66	0.00	0.00
CLA-AA-H260	o_Clostridiales (UID1212)	172	263	149	3	259	1	0	0	0	98.66	0.67	0.00
I42	o_Clostridiales (UID1212)	172	263	149	3	260	0	0	0	0	98.66	0.00	0.00
WS1	o_Clostridiales (UID1212)	172	263	149	3	259	1	0	0	0	98.66	0.13	0.00
WS2	o_Clostridiales (UID1212)	172	263	149	3	260	0	0	0	0	98.66	0.00	0.00

### Sheet: Supp. Table 4 - CheckM2 output
Supplemental Table 4. CheckM2 output (v1.0.2)
Strain genome	Completeness	Contamination	Completeness Model Used
C15-B4T	99.99	0.54	Neural Network (Specific Model)
H1-24	99.96	0.61	Neural Network (Specific Model)
CLA-AA-H260	99.99	1.2	Neural Network (Specific Model)
I42	99.92	0.85	Neural Network (Specific Model)
WS1	99.95	1.42	Neural Network (Specific Model)
WS2	99.96	0.61	Neural Network (Specific Model)

### Sheet: Supp. Table 5 - AMR genes
Supplemental Table 5. Antimicrobial Resistance Genes (AMR) identification in Lachnospira eligens isolates
Default parameters of each software were used as thresholds for antimicrobial resistance (AMR) gene identification for all databases but CARD, for which only perfect hits were considered, high quality/coverage was indicated and nudge was excluded.
Tool name	Tool version	Date of analysis	Database name	Database version	Default Minimum identity (%)	Default Minimum coverage (%)	C15-B4T	H1-24	CLA-AA-H260	I42	WS1	WS2
ResFinder	4.6.0	2024-08-17	ResFinder	2.4.0 22-03-24	60.0	90.0	No AMR genes	No AMR genes	No AMR genes	No AMR genes	No AMR genes	No AMR genes
			DisinFinder	2.0.1 31-05-23	60.0	90.0	No AMR genes	No AMR genes	No AMR genes	No AMR genes	No AMR genes	No AMR genes
RGI	6.0.3	2024-08-17	CARD	3.2.8	NA	NA	0 perfect hits	0 perfect hits	0 perfect hits	0 perfect hits	0 perfect hits	0 perfect hits
ABRicate (in Galaxy)	1.0.1	2024-08-17	ARG-ANNOT	2023-04-11	80.0	80.0	No AMR genes	No AMR genes	No AMR genes	1 AMR gene (Gly)vanA-G 92,16% identity 90,67% coverage	No AMR genes	No AMR genes
		2024-08-17	NCBI Bacterial Antimicrobial Resistance Reference Gene Database	2023-04-11	80.0	80.0	No AMR genes	No AMR genes	No AMR genes	No AMR genes	No AMR genes	No AMR genes
		2024-08-17	VFDB	2023-04-11	80.0	80.0	No AMR genes	No AMR genes	No AMR genes	No AMR genes	No AMR genes	No AMR genes
		2024-08-17	Megares 2.00	2023-04-11	80.0	80.0	No AMR genes	No AMR genes	No AMR genes	No AMR genes	No AMR genes	No AMR genes
PlasmidFinder	2.0.1 01-07-20	2024-08-17	PlasmidFinder	2023-01-18	95	60	No plamids	No plamids	No plamids	No plamids	No plamids	No plamids
Toold and Databases	Refrences
ResFinder & DisinFinder	Bortolaia, V., et al., ResFinder 4.0 for predictions of phenotypes from genotypes. Journal of Antimicrobial Chemotherapy, 2020. 75(12):3491-3500. DOI: 10.1093/jac/dkaa345.
	Camacho, C., et al., BLAST+: architecture and applications. BMC Bioinformatics, 2009. 10(1):421. DOI: 10.1186/1471-2105-10-421.
RGI	Alcock, B.P., et al., CARD 2023: expanded curation, support for machine learning, and resistome prediction at the Comprehensive Antibiotic Resistance Database. Nucleic Acids Research, 2023. 51(D1):D690-D699. DOI: 10.1093/nar/gkac920.
ABRicate	Seemann, T., et al., ABRicate: mass screening of contigs for antiobiotic resistance genes, 2016. https://github.com/tseemann/abricate
ARG-ANNOT	Gupta, S.K., et al., ARG-ANNOT, a new bioinformatic tool to discover antibiotic resistance genes in bacterial genomes. Antimicrobial Agents and Chemotherapy, 2014. 58(1):212-220. DOI: 10.1128/AAC.01310-13.
NCBI Bacterial Antimicrobial Resistance Reference Gene Database	Feldgarden, M., et al., Validating the AMRFinder Tool and Resistance Gene Database by Using Antimicrobial Resistance Genotype-Phenotype Correlations in a Collection of Isolates. Antimicrobial Agents and Chemotherapy, 2019. 63(11):e00483-19. DOI: 10.1128/AAC.00483-19.
VFDB	Chen, L., et al., VFDB 2016: hierarchical and refined dataset for big data analysis--10 years on. Nucleic Acids Research, 2016. 44(D1):D694-D697. DOI: 10.1093/nar/gkv1239.
Megares 2.00	Doster, E., et al., MEGARes 2.0: a database for classification of antimicrobial drug, biocide and metal resistance determinants in metagenomic sequence data. Nucleic Acids Research, 2020. 48(D1):D561–D569. DOI: 10.1093/nar/gkz1010.
PlasmidFinder	Carattoli, A., et al., PlasmidFinder and pMLST: in silico detection and typing of plasmids. Antimicrobial Agents and Chemotherapy, 2014. 58(7):3895-903. DOI: 10.1128/aac.02412-14.
	Camacho, C., et al., BLAST+: architecture and applications. BMC Bioinformatics, 2009. 10(1):421. DOI: 10.1186/1471-2105-10-421.
